# Music-listening regulates human microRNA transcriptome

**DOI:** 10.1101/599217

**Authors:** Preethy S. Nair, Pirre Raijas, Minna Ahvenainen, Anju K. Philips, Liisa Ukkola-Vuoti, Irma Järvelä

**Author notes:** Corresponding author: Irma Järvelä.

## Abstract

Here, we used microRNA sequencing to study the effect of 20 minutes of classical music-listening on the peripheral blood microRNA transcriptome in subjects characterized for musical aptitude and music education and compared it to a control study without music for the same duration. In participants with high musical aptitude, we identified up-regulation of six microRNAs (hsa-miR-132-3p, hsa-miR-361-5p, hsa-miR-421, hsa-miR-23a-3p, hsa-miR-23b-3p, hsa-miR-25-3p) and down-regulation of two microRNAs (hsa-miR-378a-3p, hsa-miR-16-2-3p) post music-listening. The up-regulated microRNAs were found to be regulators of neuron apoptosis and neurotoxicity, consistent with previously reported neuroprotective role of music. Some up-regulated microRNAs were reported to be responsive to neuronal activity (miR-132, miR-23a, miR-23b) and modulators of neuronal plasticity, CNS myelination and cognitive functions like long-term potentiation and memory. miR-132 and *DICER*, up-regulated after music-listening, protect dopaminergic neurons and is important for retaining striatal dopamine levels. miR-23 putatively activates pro-survival PI3K/AKT signaling cascade, which is coupled with dopaminergic signaling. Some of the transcriptional regulators (FOS, CREB1, JUN, EGR1 and BDNF) of the up-regulated microRNAs are sensory-motor stimuli induced immediate early genes and top candidates associated with musical traits. Amongst these, *BDNF* is co-expressed with *SNCA*, up-regulated in music-listening and music-performance, and both are activated by GATA2, which is associated with musical aptitude. Some of the candidate microRNAs and their putative regulatory interactions were previously identified to be associated with song-learning, singing and seasonal plasticity networks in songbirds and imply evolutionary conservation of the auditory perception process: miR-23a, miR-23b and miR-25 repress *PTEN* and indirectly activates the MAPK signaling pathway, a regulator of neuronal plasticity which is activated after song-listening. We did not detect any significant changes in microRNA expressions associated with music education or low musical aptitude. Our data thereby show the importance of inherent musical aptitude for music appreciation and for eliciting the human microRNA response to music-listening.
