## Supplemental Table S4 for "Music-listening regulates human microRNA transcriptome"

### Sheet: TAM 2.0 - up-regulated miRNAs
Category	Term	P.value	miRNA
Function	Neuron Apoptosis	0.00273	hsa-mir-23a,hsa-mir-23b
Function	Hormone-mediated Signaling Pathway	0.00278	hsa-mir-23a,hsa-mir-23b,hsa-mir-132
Function	Neurotoxicity	0.00487	hsa-mir-25,hsa-mir-132
Function	Cell Death	0.00656	hsa-mir-23a,hsa-mir-25,hsa-mir-23b
Function	Wound Healing	0.00643	hsa-mir-23a,hsa-mir-132
Function	Glucose Metabolism	0.00949	hsa-mir-23a,hsa-mir-23b

### Sheet: TAM 2.0 - down-regulated miRNAs
Category	Term	P.value	miRNA
Function	Angiogenesis	0.00372	hsa-mir-16-2,hsa-mir-378a
Function	Cell Proliferation	0.00565	hsa-mir-16-2,hsa-mir-378a
Function	Adiponectin Signaling	0.00755	hsa-mir-378a
